# Universal Amplicon Sequencing of North Imperial Valley Wetlands Microbiomes

**DOI:** 10.1101/2022.09.29.509762

**Authors:** Scott Becker, Elaina Graham, Lindsay Sager, Roberto Spreafico, Jay McCarren

**Affiliations:** Viridos; Synthetic Genomics

## Abstract

DNA sequencing of complex microbial communities allows for the classification and quantification of thousands of distinct organisms in diverse environmental niches. We present a three domain “Universal Amplicon” (UA) method to simultaneously amplify DNA from the ribosomal small subunit locus from bacteria, archaea, and eukaryotes (and their organelles) using a single pair of amplification primers. We demonstrate the amenability of the UA to multiplexed Illumina library preparation and MiSeq-based sequencing. We validate the UA by sequencing a commercially available microbial community of known quantitative composition and through direct comparison to a shotgun metagenomics dataset. Following validation, we apply the UA to a time-course study of the wetlands of the Northern Imperial Valley in California and show substantial and variable microbial life in the Salton Sea and nearby waters. We demonstrate that the microbial ecology of the Salton Sea varies on at least a monthly basis and is distinct from the surrounding area. Finally, we contribute an open-source Shiny app for real-time analysis of complex metagenomic communities, with application to this study and far beyond.
