## Supplemental Tables for "Universal Amplicon Sequencing of North Imperial Valley Wetlands Microbiomes"

### Sheet: Supplemental_Table_1
Sampling Station Name	Site ID	Latitude	Longitude	Average Water Filtered (mL)	Standard Deviation (mL)
Morton Bay	IVF005	33.2017	-115.597	59	15
Salton Sea Beach	IVF006	33.162	-115.647	103	56
Alamo River	IVF007	33.1767	-115.576	162	75
	IVF017	33.1991	-115.597
Salton Sea Obsidian Butte	IVF008	33.1752	-115.638	94	36
N MacDonald Rd	IVF010	33.2063	-115.565	141	39
Managed Marsh	IVF016	33.2059	-115.527	168	77
	IVF022	33.1987	-115.528
Supplemental Table 1 . Sampling sites. The Alamo River and Managed Marsh sites each have two IDs and sets of coordinates because their respective sampling locations were changed during the study because the original locations became inaccessible.

### Sheet: Supplemental_Table_2
Primer Name	Primer Sequence
Uni_1046_F_b Forward Primer	5’-AATGATACGGCGACCACCGAGATCTACAC
Uni_1390_R_BC_ Reverse Primer	5’-CAAGCAGAAGACGGCATACGAGAT (Index Seq) AGTCAGTCAG CC GACGGGCGGTGTGTACAA
Uni_Read I Primer_b Read Primer 1	5’-CCTATGGCAACT GT WGGTGBTGCATGGYYGT
Uni_Read 2 Primer_a Read Primer 2	5’-AGTCAGTCAGCCGACGGGCGGTGTGTACAA
Uni_Index_primer_a Sequencing Index Primer	5’-TTGTACACACCGCCCGTCGGCTGACTGACT
Supplemental Table 2

### Sheet: Supplemental_Table_3
Sample Name	Sampling Station	Site ID	Sampling Date	Extracted gDNA Concentration (ng/ul)
IVF005_2018.04.30	Morton Bay	IVF005	2018-04-30	22.4
IVF005_2018.05.30	Morton Bay	IVF005	2018-05-30	100
IVF005_2018.06.26	Morton Bay	IVF005	2018-06-26	19.4
IVF005_2018.07.25	Morton Bay	IVF005	2018-07-27	45.3
Supplemental Table 3
